# Unstable anthocyanin pigmentation in *Streptocarpus* sect. *Saintpaulia* (African violet) is due to transcriptional selectivity of a single MYB gene

**DOI:** 10.1101/2025.01.10.632376

**Authors:** Daichi Kurata, Tomohisa Tsuzaki, Fumi Tatsuzawa, Kenta Shirasawa, Hideki Hirakawa, Munetaka Hosokawa

**Affiliations:** Graduate School of Agriculture, Kindai University, 3327-204, Nakamachi, Nara, Nara 631-8505, Japan; Faculty of Agriculture, Iwate University, 3-18-8, Ueda, Morioka, Iwate 606-8550, Japan; Kazusa DNA Research Institute, 2-6-7, Kazusa-Kamatari, Kisarazu, Chiba 292-0818, Japan; Agricultural Technology and Innovation Research Institute Kindai University (ATIRI), 3327-204, Hanamachi, Nara, Nara 631-8505, Japan

**Keywords:** Epigenetics, Periclinal chimera, Alternative Promoter Usage, Anthocyanin

## Abstract

- *Saintpaulia* (African violet) pigmentation is notoriously unstable, particularly following passage through tissue culture, but the instability mechanism is unknown. White-striped petals were thought to be due to epigenetics, but the genes involved are unknown. We confirmed that white stripes result from epigenetic regulation based on the flower color traits of plants obtained from tissue culture.
- Gene expression in several plant lines, anthocyanin quantification, bisulfite sequencing, and methylation analyses were used to demonstrate the presence of a single MYB gene responsible for pigment variation. We identified *SiMYB2* as the cause of variations in tissue color patterning, and that two RNAs were generated from *SiMYB2*. *SiMYB2-Long* was expressed in colored tissues, while *SiMYB2-Short* was expressed only in non-colored tissues. Functional analyses revealed that SiMYB2-Long is an anthocyanin biosynthesis activator and SiMYB2-Short is non-functional. Exon 3 of *SiMYB2* was generated by the insertion of a transposon-like sequence. A mutant lacking the element was obtained from cultivars with non-colored tissues. Anthocyanin content and *SiMYB2-Long* expression in the mutant were greatly increased compared to wild type.
- Our results suggest that the white-striped petals of *Saintpaulia* are not formed by periclinal chimeras but thorough the transcriptional selectivity of epigenetically regulated *SiMYB2*.
