## Supplementary material for "Unstable anthocyanin pigmentation in *Streptocarpus* sect. *Saintpaulia* (African violet) is due to transcriptional selectivity of a single MYB gene": Tables S1-3

### Sheet: Table S1
				Table S1 List of primers using in this study.
			Primer Name	Sequence (5' to 3')	Purpose	Organism
			SiActin-F	CGAGGTTACATGTTTACCACCA	qRT-PCR/RT-PCR	Saintpaulia
			SiActin-R	CCATCTGGAAGCTGGTAATTCT
			SiCHS1-F	CTTGGATGAGATGAGGATGGAC	qRT-PCR	Saintpaulia
			SiCHS1-R	GATTGGAACACTGTGCAACAC
			SiCHS2-F	CTGGATGAGATGAGGAAAGCG	qRT-PCR	Saintpaulia
			SiCHS2-R	TAGGAACACTGTGCAGAACCAC
			SiCHI1-F	TGCAGAATCTGAAGCAACCC	qRT-PCR	Saintpaulia
			SiCHI1-R	GCTACCGTCTTTGGAGAAACTG
			SiDFR1-F	AGCATCATAAGATCGTGTGCAA	qRT-PCR	Saintpaulia
			SiDFR1-R	CGAGATCACTCCAATTGTCTTC
			SiANS1/2-F	CAAACCTGCTGATTATGTTCCA	qRT-PCR	Saintpaulia
			SiANS1/2-R	CTCCTTCTCTAGCCTGCCTTCT
			SiGSTF1-F	AGTGCTGGACATTTACGAGGAG	qRT-PCR	Saintpaulia
			SiGSTF1-R	TTAGGCAAGTGAGTCAGGTCAG
			Si3GT1-F	CTGGCTGGAACATCAAAAGAGC	qRT-PCR	Saintpaulia
			Si3GT1-R	GATGCCTGATGCTTGATTGACC
			SiFNS1-F	TCTGGAGCCTGGATTTGATTCAG	qRT-PCR	Saintpaulia
			SiFNS1-R	CAGTTGAAGCACTGCACCATAG
			SiMYB1-F	TTGATGCAGCAGAGGAGGACGTTG	qRT-PCR/RT-PCR	Saintpaulia
			SiMYB1-R	TCGACAATCCCGGTCCTTTCCATG
			SiMYB2-F	GGGACTGCATCGGTCACAAATCG	qRT-PCR	Saintpaulia
			SiMYB2-R	TCCCCGGTTGCATCGAGCAAG
			*SiMYB2_exon2-F	AAAAACCAGGAGGAGGAGGAAAG	McrBC-PCR/McrBC-qPCR	Saintpaulia
			SiMYB2_exon2-R	CCCTAATAGCTCCCAAATGTCGTC
			SiMYB2-Long-F	GTTGAATCGTTGCCGGAAGAAC	qRT-PCR/RT-PCR	Saintpaulia
			SiMYB2-Long-R	GGCTATCAGCGACCATCTGTTG
			SiMYB2-Short-F	TACAGGCGACCCATGTTTCTAG	qRT-PCR/RT-PCR	Saintpaulia
			SiMYB2-Short-R	GGGTGTTCCAGAAATTCTTCACG
			SibHLH1-F	GGCTACCGGGAAAAACTCAAAG	qRT-PCR	Saintpaulia
			SibHLH1-R	TATAGTACCCATCACCCCAGCTC
			SibHLH2-F	CGCGATGGTCAGACATTTCTTC	qRT-PCR	Saintpaulia
			SibHLH2-R	ATGTATTTGAGGGCCCACTGAG
			NtActin-F	GCAAGAGTTGGAGACTGCAAAG	qRT-PCR	Nicotiana tabacum
			NtActin-R	AACTTCCGGACATCTGAACCTC
			NtCHS-F	CTTTGTTCGAGCTTGTCTCTGC	qRT-PCR	Nicotiana tabacum
			NtCHS-R	GGAATGTAAGCCCAACTTCACG
			NtCHI-F	CTGCAGCAAAGTGTAGTATCGC	qRT-PCR	Nicotiana tabacum
			NtCHI-R	TTCTCCTCAATCACTGGATCGG
			NtF3H-F	AGGTGGCTTCATTGTCTCTAGC	qRT-PCR	Nicotiana tabacum
			NtF3H-R	TCCATCCATCTGGTTTGTCTGG
			NtDFR1-F	GAAGGTCATGCAGCTGTTCATG	qRT-PCR	Nicotiana tabacum
			NtDFR1-R	AGGAGTCTCATGACAAGCCAAG
			NtANS1-F	TAGTGCTTGTGGTCAGCTTGAG	qRT-PCR	Nicotiana tabacum
			NtANS1-R	TGCTAGGTTCCTGATCTGCTTG
			SiMYB2-Long_cds-F	TCACGCACAACATTTAGGAAATATCAA	Cloning	Saintpaulia
			SiMYB2-Long_cds-R	CAATTTCTACACATTCGAAAACATGCA
			SiMYB2-Short_cds-F	TTTAGATGTCTCAGAATATTACTCCCGA	Cloning	Saintpaulia
			SiMYB2-Short_cds-R	TCAATTTCTACACATTCGAAAACATGC
			SiMYB2-Short_inf-F	GGACTCTAGAGGATCTTTAGATGTCTCAGAATATTACTCCCGA	Cloning	Saintpaulia
			SiMYB2-Short_inf-R	GATCGGGGAAATTCGTCAATTTCTACACATTCGAAAACATGC
			SiMYB2_ORF-F	GGCCTTGCCCATGACAAATTTATTCCATCC	Amplicon-seq	Saintpaulia
			SiMYB2_ORF-R	ACATCTATCTCGGTCCAATCAATTGCTTTTGT
			In/Del-F	CCTGGATGCGTAAAATCTGTGG	genomic PCR	Saintpaulia
			In/Del-R	AGCTAGGGGGAAGATTAGTACG
			5'_site-R	CTGAAAGCGTAGACAAGTTCACG	genomic PCR	Saintpaulia
			3'_site-F	TACAGGCGACCCATGTTTCTAG	genomic PCR	Saintpaulia
			*SiMYB2_exon2 represents the second exon of SiMYB2-Short, i.e. exon 4 of SiMYB2.

### Sheet: Table S2
			Table S2 List of GenPept accession IDs using in phylogenetic tree construction.
	MYB TFs		Name	GenPept Accession ID	Organism
			AmVENOSA	ABB83828.1	Antirrhinum majus
			AmROSEA2	ABB83827.1	Antirrhinum majus
			AmROSEA1	ABB83826.1	Antirrhinum majus
			AmMYB308	P81393.1	Antirrhinum majus
			AmMYB330	P81395.1	Antirrhinum majus
			AtCPC	OAP11198.1	Arabidopsis thaliana
			AtTRY	OAO92575.1	Arabidopsis thaliana
			AtMYB11 PFG2	NP_191820.1	Arabidopsis thaliana
			AtMYB12 PFG1	NP_182268.1	Arabidopsis thaliana
			AtMYB111 PFG3	NP_199744.1	Arabidopsis thaliana
			AtMYB75 PAP1	NP_176057.1	Arabidopsis thaliana
			AtMYB90 PAP2	NP_176813.1	Arabidopsis thaliana
			AtMYB113	NP_176811.1	Arabidopsis thaliana
			AtTT2	OAO91653.1	Arabidopsis thaliana
			AtMYB4	NP_195574.1	Arabidopsis thaliana
			AtMYB3	NP_564176.2	Arabidopsis thaliana
			AtMYB6	NP_192684.1	Arabidopsis thaliana
			AtMYB7	NP_179263.1	Arabidopsis thaliana
			AtMYB32	NP_195225.1	Arabidopsis thaliana
			PhMYB27	AHX24372.1	Petunia hybrida
			PhMYBx	AHX24371.1	Petunia hybrida
			PhASR1	AUH28249.1	Petunia hybrida
			PhASR2	AUH28247.1	Petunia hybrida
			PhASR3	AUH28244.1	Petunia hybrida
			PhAN2	BAP28593.1	Petunia hybrida
			PhDEEP_PURPLE	ADQ00396.1	Petunia hybrida
			PhPURPLE_HAZE	ADQ00389.1	Petunia hybrida
			PhPH4	BAP28594.1	Petunia hybrida
			VvPAR	BAP39802.1	Vitis Vinifera
			VvMYB5b	AAX51291.1	Vitis Vinifera
			VvMYBPA1	CAJ90831.1	Vitis Vinifera
			ZmC1	NP_001384047	Zea mays
	bHLH TFs		AmIncolorata-I	QSC88244.1	Antirrhinum majus
			AmDEL	AAA32663.1	Antirrhinum majus
			AtEGL3	NP_176552.1	Arabidopsis thaliana
			AtMYC1	NP_191957.2	Arabidopsis thaliana
			AtTT8	NP_192720.2	Arabidopsis thaliana
			AtGL3	NP_680372.1	Arabidopsis thaliana
			InDEL	BAE94393	Ipomoea nil
			InIVS	BAE94394	Ipomoea nil
			MdbHLH3	ADL36597.1	Malus domestica
			MdbHLH33	ABB84474 .1	Malus domestica
			NtAN1a	NP_001312042.1	Nicotiana tabacum
			NtAN1b	NP_001312452.1	Nicotiana tabacum
			NtJAF13a	NP_001311775.1	Nicotiana tabacum
			NtJAF13b	NP_001313104.1	Nicotiana tabacum
			NtbHLH1	QDS02912.1	Nicotiana tabacum
			PhAN1	AAG25928.1	Petunia hybrida
			PhJAF13	AAC39455.1	Petunia hybrida
			VvMYCA1	ABM92332.3	Vitis Vinifera
			VvMYC1	ACC68685.1	Vitis Vinifera
			ZmIN1	AAB03841.1	Zea mays
			ZmB-Peru	CAA40544.1	Zea mays

### Sheet: Table S3
		Region
	contig	start	end	qvalue	meth.diff	context
	Sio_r2.0_p0007.1	31001	31500	2.17017e-99	-42.222	CG
	Sio_r2.0_p0007.1	31001	31500	1.35473e-21	-27.4894	CHG
	Sio_r2.0_p0007.1	94001	94500	4.61976e-24	25.1314	CHG
	Sio_r2.0_p0007.1	106001	106500	6.51063e-24	31.5988	CHG
	Sio_r2.0_p0007.1	106501	107000	2.43183e-80	40.499	CHG
	Sio_r2.0_p0007.1	107001	107500	1.90396e-42	39.8271	CHG
	Sio_r2.0_p0007.1	145001	145500	7.49595e-37	-30.1434	CHG
	Sio_r2.0_p0007.1	179001	179500	3.03058e-39	-37.9265	CG
	Sio_r2.0_p0007.1	212501	213000	4.68358e-56	36.2571	CHG
	Sio_r2.0_p0007.1	251501	252000	7.2696e-40	33.6235	CG
	Sio_r2.0_p0007.1	251501	252000	4.94238e-21	25.3541	CHG
	Sio_r2.0_p0007.1	296001	296500	6.45562e-53	-32.5586	CG
	Sio_r2.0_p0007.1	307001	307500	2.11503e-18	-28.9259	CG
	Sio_r2.0_p0007.1	399001	399500	1.99984e-28	28.8325	CHG
	Sio_r2.0_p0007.1	545501	546000	4.48401e-60	-37.5683	CG
	Sio_r2.0_p0007.1	546001	546500	2.22931e-36	-29.1735	CG
	Sio_r2.0_p0007.1	600001	600500	1.319e-33	-30.9983	CHG
	Sio_r2.0_p0007.1	607501	608000	1.21028e-42	-25.6021	CG
	Sio_r2.0_p0007.1	640001	640500	2.14263e-25	-32.5137	CG
	Sio_r2.0_p0007.1	643001	643500	3.58435e-35	-31.4776	CG
	Sio_r2.0_p0007.1	695001	695500	5.60601e-13	-26.8148	CHG
	Sio_r2.0_p0007.1	770001	770500	2.13472e-36	-33.3974	CHG
	Sio_r2.0_p0007.1	774501	775000	2.56668e-20	-30.7861	CG
	Sio_r2.0_p0007.1	791001	791500	7.17709e-51	-42.0912	CG
	Sio_r2.0_p0007.1	791001	791500	5.25255e-62	-37.268	CHG
	Sio_r2.0_p0007.1	797001	797500	4.42561e-69	25.4181	CHG
	Sio_r2.0_p0007.1	813001	813500	1.98534e-132	-65.8072	CG
	Sio_r2.0_p0007.1	849501	850000	3.69639e-36	25.1466	CG
	Sio_r2.0_p0007.1	975001	975500	1.76843e-198	-48.8459	CG
	Sio_r2.0_p0007.1	975001	975500	3.99632e-76	-34.9753	CHG
	Sio_r2.0_p0007.1	1014001	1014500	9.00138e-33	26.6653	CHG
	Sio_r2.0_p0007.1	1031501	1032000	6.02135e-24	-25.913	CHG
	Sio_r2.0_p0007.1	1065001	1065500	2.30461e-100	-41.9726	CG
	Sio_r2.0_p0007.1	1072501	1073000	6.01402e-104	-52.3229	CG
	Sio_r2.0_p0007.1	1077001	1077500	9.44767e-81	-42.0953	CHG
	Sio_r2.0_p0007.1	1136001	1136500	4.38534e-36	-36.3628	CG
	Sio_r2.0_p0007.1	1265501	1266000	1.33216e-30	-27.09	CG
	Sio_r2.0_p0007.1	1323501	1324000	8.84955e-69	-30.7856	CG
	Sio_r2.0_p0007.1	1326001	1326500	4.04732e-84	-33.7663	CG
	Sio_r2.0_p0007.1	1448501	1449000	7.786e-30	-25.0942	CG
	Sio_r2.0_p0007.1	1467501	1468000	2.49084e-126	-52.2927	CG
	Sio_r2.0_p0007.1	1591001	1591500	7.97437e-208	-43.8111	CG
	Sio_r2.0_p0007.1	1638501	1639000	2.80102e-25	-30.669	CG
	Sio_r2.0_p0007.1	1639001	1639500	1.49378e-33	-36.213	CG
	Sio_r2.0_p0007.1	1639001	1639500	4.79754e-36	-25.1208	CHG
	Sio_r2.0_p0007.1	1649001	1649500	3.10027e-62	-26.4525	CG
	Sio_r2.0_p0007.1	1649501	1650000	9.57948e-87	-39.457	CG
	Sio_r2.0_p0007.1	1649501	1650000	2.55094e-46	-35.1001	CHG
	Sio_r2.0_p0007.1	1650001	1650500	3.82884e-58	-36.0344	CG
	Sio_r2.0_p0007.1	1650501	1651000	5.8981e-39	-34.8978	CG
	Sio_r2.0_p0007.1	1656001	1656500	1.95242e-79	-41.486	CG
	Sio_r2.0_p0007.1	1657001	1657500	6.60148e-35	-26.8138	CG
	Sio_r2.0_p0007.1	1657501	1658000	8.35356e-62	-29.2058	CG
	Sio_r2.0_p0007.1	1673001	1673500	2.64348e-67	-39.1724	CG
	Sio_r2.0_p0007.1	1692501	1693000	1.2132e-84	-41.453	CG
	Sio_r2.0_p0007.1	1704501	1705000	1.31805e-58	-33.5372	CHG
	Sio_r2.0_p0007.1	1722501	1723000	7.89601e-73	-33.4668	CG
	Sio_r2.0_p0007.1	1761501	1762000	3.55003e-44	-31.9632	CG
	Sio_r2.0_p0007.1	1762001	1762500	1.76007e-28	-35.8967	CG
	Sio_r2.0_p0007.1	1762001	1762500	1.55038e-62	-51.1953	CHG
	Sio_r2.0_p0007.1	1824001	1824500	2.34528e-26	-26.4755	CG
	Sio_r2.0_p0007.1	1824001	1824500	1.7631e-30	-34.8561	CHG
	Sio_r2.0_p0007.1	1918001	1918500	7.18066e-28	-27.1622	CG
	Sio_r2.0_p0007.1	1945501	1946000	2.5219e-17	-26.2668	CG
	Sio_r2.0_p0007.1	2077501	2078000	1.37455e-56	34.5432	CHG
	Sio_r2.0_p0007.1	2161001	2161500	2.73468e-25	-38.2727	CHG
	Sio_r2.0_p0007.1	2161501	2162000	2.44815e-35	-32.0566	CG
	Sio_r2.0_p0007.1	2225001	2225500	6.4217e-129	-72.239	CG
	Sio_r2.0_p0007.1	2225501	2226000	2.4404e-76	-62.5247	CG
	Sio_r2.0_p0007.1	2226001	2226500	8.08012e-42	-41.0778	CG
	Sio_r2.0_p0007.1	2248501	2249000	3.04511e-62	-26.8739	CG
	Sio_r2.0_p0007.1	2285001	2285500	4.90237e-87	-26.921	CHG
	Sio_r2.0_p0007.1	2288001	2288500	5.22538e-66	-28.4083	CG
	Sio_r2.0_p0007.1	2288501	2289000	6.16799e-175	-48.1177	CG
	Sio_r2.0_p0007.1	2289001	2289500	3.78239e-54	-34.9086	CG
	Sio_r2.0_p0007.1	2289501	2290000	7.94416e-23	-28.6725	CG
	Sio_r2.0_p0007.1	2290001	2290500	0	-79.4401	CG
	Sio_r2.0_p0007.1	2290001	2290500	7.86708e-201	-42.9874	CHG
	Sio_r2.0_p0007.1	2297501	2298000	5.17974e-127	-26.537	CG
	Sio_r2.0_p0007.1	2297501	2298000	2.66867e-47	-25.1824	CHG
	Sio_r2.0_p0007.1	2298501	2299000	1.27338e-94	-30.1164	CG
	Sio_r2.0_p0007.1	2308001	2308500	3.974e-172	-67.0501	CHG
	Sio_r2.0_p0007.1	2320501	2321000	9.39391e-21	-25.3974	CG
	Sio_r2.0_p0007.1	2324001	2324500	2.55774e-82	-27.046	CG
	Sio_r2.0_p0007.1	2410501	2411000	1.9288e-65	-28.7576	CG
	Sio_r2.0_p0007.1	2418501	2419000	3.24211e-52	-30.7564	CG
	Sio_r2.0_p0007.1	2445501	2446000	7.66081e-43	-26.2002	CG
	Sio_r2.0_p0007.1	2548501	2549000	5.82419e-78	-36.819	CG
	Sio_r2.0_p0007.1	2550501	2551000	1.16432e-94	-49.601	CG
	Sio_r2.0_p0007.1	2550501	2551000	9.6922e-40	-31.606	CHG
	Sio_r2.0_p0007.1	2663501	2664000	1.72479e-223	-59.7285	CG
	Sio_r2.0_p0007.1	2663501	2664000	1.58519e-79	-40.4212	CHG
	Sio_r2.0_p0007.1	2669001	2669500	3.06701e-52	-29.0727	CG
	Sio_r2.0_p0007.1	2669501	2670000	3.48742e-45	-28.2079	CG
	Sio_r2.0_p0007.1	2769001	2769500	3.42777e-50	-39.0523	CG
	Sio_r2.0_p0007.1	2812501	2813000	2.61361e-150	-48.5903	CG
	Sio_r2.0_p0007.1	2812501	2813000	6.44463e-46	-28.1272	CHG
	Sio_r2.0_p0007.1	2813001	2813500	3.76563e-90	-31.1795	CG
	Sio_r2.0_p0007.1	2832001	2832500	8.65807e-89	-48.9261	CHG
	Sio_r2.0_p0007.1	2876501	2877000	6.74575e-180	-52.971	CHG
	Sio_r2.0_p0007.1	2877001	2877500	3.61434e-79	-50.4402	CHG
	Sio_r2.0_p0007.1	2877501	2878000	2.06758e-175	-59.1829	CHG
	Sio_r2.0_p0007.1	2879501	2880000	7.16801e-73	-31.6978	CHG
	Sio_r2.0_p0007.1	2912501	2913000	4.47647e-131	-48.0618	CG
	Sio_r2.0_p0007.1	2989501	2990000	2.54879e-49	-34.3476	CG
	Sio_r2.0_p0007.1	3013001	3013500	2.81656e-36	-34.6587	CHG
	Sio_r2.0_p0007.1	3013501	3014000	8.8846e-53	-29.6141	CG
	Sio_r2.0_p0007.1	3052501	3053000	1.73619e-26	-28.6755	CHG
	Sio_r2.0_p0007.1	3065001	3065500	2.43671e-24	-26.9442	CG
	Sio_r2.0_p0007.1	3071501	3072000	7.99426e-43	-27.3521	CG
	Sio_r2.0_p0007.1	3089501	3090000	7.71339e-72	-38.7148	CG
	Sio_r2.0_p0007.1	3109001	3109500	1.10269e-157	-53.1407	CG
	Sio_r2.0_p0007.1	3109001	3109500	8.30771e-179	-58.9651	CHG
	Sio_r2.0_p0007.1	3226001	3226500	3.87719e-65	-37.79	CG
	Sio_r2.0_p0007.1	3290001	3290500	7.02404e-63	-28.0079	CG
	Sio_r2.0_p0007.1	3318001	3318500	7.83798e-91	-38.5665	CG
	Sio_r2.0_p0007.1	3333501	3334000	1.34037e-160	-44.5991	CG
	Sio_r2.0_p0007.1	3333501	3334000	1.03901e-89	-42.8864	CHG
	Sio_r2.0_p0007.1	3334001	3334500	2.06729e-36	-33.8222	CG
	Sio_r2.0_p0007.1	3335001	3335500	0	-83.9927	CG
	Sio_r2.0_p0007.1	3335001	3335500	0	-64.7685	CHG
	Sio_r2.0_p0007.1	3335501	3336000	4.67806e-201	-46.8015	CG
	Sio_r2.0_p0007.1	3336501	3337000	4.15581e-239	-44.18	CG
	Sio_r2.0_p0007.1	3336501	3337000	8.24069e-62	-32.2668	CHG
	Sio_r2.0_p0007.1	3353501	3354000	4.7277e-17	-25.8578	CHG
	Sio_r2.0_p0007.1	3400001	3400500	2.40614e-61	-38.0151	CHG
	Sio_r2.0_p0007.1	3507001	3507500	7.48716e-30	-28.5475	CG
	Sio_r2.0_p0007.1	3507001	3507500	2.48268e-58	-38.1751	CHG
	Sio_r2.0_p0007.1	3520501	3521000	1.24697e-55	-30.6123	CG
	Sio_r2.0_p0007.1	3552001	3552500	7.98464e-50	-26.6591	CHG
	Sio_r2.0_p0007.1	3564001	3564500	6.21238e-110	-35.037	CG
	Sio_r2.0_p0007.1	3575001	3575500	1.64189e-156	-50.8735	CG
	Sio_r2.0_p0007.1	3575001	3575500	1.04925e-59	-32.1515	CHG
	Sio_r2.0_p0007.1	3576501	3577000	6.31521e-61	-28.5079	CG
	Sio_r2.0_p0007.1	3699501	3700000	1.73318e-118	-30.9716	CG
	Sio_r2.0_p0007.1	3699501	3700000	2.4908e-188	-51.721	CHG
	Sio_r2.0_p0007.1	3734501	3735000	4.79064e-37	-25.8093	CG
	Sio_r2.0_p0007.1	3736501	3737000	1.66357e-72	-28.7774	CG
	Sio_r2.0_p0007.1	3737001	3737500	1.7005e-44	-25.8585	CG
	Sio_r2.0_p0007.1	3738501	3739000	8.22191e-56	30.1179	CHH
	Sio_r2.0_p0007.1	3739001	3739500	3.21539e-200	32.687	CHH
	Sio_r2.0_p0007.1	3739501	3740000	1.29897e-119	29.8708	CHH
	Sio_r2.0_p0007.1	3741501	3742000	2.27644e-66	-26.9052	CHH
	Sio_r2.0_p0007.1	3742001	3742500	7.42304e-63	-25.3758	CHG
	Sio_r2.0_p0007.1	3758001	3758500	1.34041e-52	-27.2829	CG
	Sio_r2.0_p0007.1	3866501	3867000	2.10304e-28	-29.431	CG
	Sio_r2.0_p0007.1	3904501	3905000	2.88689e-103	-26.9684	CG
	Sio_r2.0_p0007.1	3928001	3928500	3.62689e-78	-38.9409	CG
	Sio_r2.0_p0007.1	4092501	4093000	4.89012e-53	-28.1148	CG
	Sio_r2.0_p0007.1	4149001	4149500	1.77282e-55	-29.7472	CG
	Sio_r2.0_p0007.1	4149501	4150000	7.13408e-23	-27.8355	CG
	Sio_r2.0_p0007.1	4220501	4221000	9.11082e-84	-38.2482	CG
	Sio_r2.0_p0007.1	4256501	4257000	3.39551e-95	-48.4385	CG
	Sio_r2.0_p0007.1	4346001	4346500	2.07142e-261	-64.0159	CHG
	Sio_r2.0_p0007.1	4361501	4362000	8.58052e-101	-33.4531	CG
	Sio_r2.0_p0007.1	4364501	4365000	8.82455e-58	-29.0479	CG
	Sio_r2.0_p0007.1	4371501	4372000	7.10281e-73	-30.3936	CG
	Sio_r2.0_p0007.1	4381501	4382000	2.79186e-103	-43.3367	CG
	Sio_r2.0_p0007.1	4546501	4547000	1.27789e-65	34.8526	CG
	Sio_r2.0_p0007.1	4609001	4609500	1.65849e-147	-45.3955	CG
	Sio_r2.0_p0007.1	4609501	4610000	1.75719e-58	-27.2756	CG
	Sio_r2.0_p0007.1	4610001	4610500	4.16847e-70	-25.1991	CG
	Sio_r2.0_p0007.1	4686001	4686500	2.56331e-132	-35.7336	CG
	Sio_r2.0_p0007.1	4686001	4686500	1.04168e-106	-37.0429	CHG
	Sio_r2.0_p0007.1	4709001	4709500	5.07722e-76	-45.0185	CG
	Sio_r2.0_p0007.1	4710001	4710500	2.02278e-44	-38.1834	CG
	Sio_r2.0_p0007.1	4710001	4710500	4.77926e-111	-45.5759	CHG
	Sio_r2.0_p0007.1	4716501	4717000	3.37228e-29	-32.3989	CG
	Sio_r2.0_p0007.1	4765001	4765500	1.11799e-19	-25.7319	CG
	Sio_r2.0_p0007.1	4811001	4811500	8.48449e-90	-33.5842	CG
	Sio_r2.0_p0007.1	4823501	4824000	7.72911e-30	-28.3503	CG
	Sio_r2.0_p0007.1	4837501	4838000	3.86574e-164	-42.9878	CG
	Sio_r2.0_p0007.1	4840001	4840500	0	41.554	CHH
	Sio_r2.0_p0007.1	4840501	4841000	1.91119e-75	-30.3005	CG
	Sio_r2.0_p0007.1	4841501	4842000	4.88159e-89	36.215	CHG
	Sio_r2.0_p0007.1	4841501	4842000	0	35.157	CHH
	Sio_r2.0_p0007.1	4845501	4846000	3.04364e-111	-33.3853	CHG
	Sio_r2.0_p0007.1	5091001	5091500	2.65549e-64	-27.3217	CG
	Sio_r2.0_p0007.1	5140001	5140500	4.3206e-53	-36.692	CG
	Sio_r2.0_p0007.1	5143001	5143500	1.05203e-68	-37.9651	CG
	Sio_r2.0_p0007.1	5143501	5144000	3.68316e-25	-25.149	CG
	Sio_r2.0_p0007.1	5160501	5161000	7.00655e-32	-25.7114	CG

### Sheet: Table S4
			Table S3 Location and length of other TE-like sequences that were hit as a result of BLAST using the TIR sequence of MYB2 TE-like as query.
			contig	Tentative name	TE position	TIR	pos1	pos2	TIR length	TE length
			Sio_r2.0_p0021.1	TE0002.1_1	1263968-1266527	TIR 5'	1263968	1264137	170	2560
						TIR 3'	1266357	1266527	171
			Sio_r2.0_p0019.1	TE0019.1_1	3492547-3501462	TIR 5'	3492547	3492713	167	8916
						TIR 3'	3501293	3501462	170
			Sio_r2.0_p0019.1	TE0019.1_2	3392131-3395059	TIR 5'	3392131	3392289	159	2929
						TIR 3'	3394890	3395059	170
			Sio_r2.0_p0007.1	TE0007.1_1 MYB2	4838297-4840858	TIR 5'	4838297	4838467	171	2562
						TIR 3'	4840689	4840858	170
			Sio_r2.0_p0007.1	TE0007.1_2	4368389-4371595	TIR 5'	4368389	4368558	170	3207
						TIR 3'	4371428	4371595	168
			Sio_r2.0_p0007.1	TE0007.1_3	3573466-3575119	TIR 5'	3573466	3573623	158	1654
						TIR 3'	3574960	3575119	160
			Sio_r2.0_p0007.1	TE0007.1_4	3573466-3575119	TIR 5'	3573466	3573623	158	1654
						TIR 3'	3574960	3575119	160
			Sio_r2.0_p0089.1	TE0089.1_1	1324148-1330411	TIR 5'	1324148	1324317	170	6264
						TIR 3'	1330244	1330411	168
			Sio_r2.0_p0089.1	TE0089.1_2	751577-753224	TIR 5'	751577	751734	158	1648
						TIR 3'	753067	753224	158
			Sio_r2.0_p0062.1	TE0062.1_1	1605377-1611748	TIR 5'	1605377	1605546	170	6372
						TIR 3'	1611580	1611748	169
