## Supplementary material for "Unstable anthocyanin pigmentation in *Streptocarpus* sect. *Saintpaulia* (African violet) is due to transcriptional selectivity of a single MYB gene": Dataset S1

### Sheet: Supplementary Dataset 1
Dataset1 SiMYB2-Long sequences.
>SiMYB2-Long_nt
ATGGAAGTATCCAATTCTTTAGGTGTTAGAAAGGGCGCATGGTCCAAAGAAGAAGATGTCCTTCTGAAAAATTGTGTGGAACAGTACGGAGAAGGAAAATGGCATCTCGTCCCACTTAGAACAGGGTTGAATCGTTGCCGGAAGAGCTGCAGGCTGAGATGGTTGAACTATCTTAGGCCAAATATTACACGAGGAAACTTTTCAAAAGATGAGGTTGATCTCTTGATCAGGATGCATAAGCTATTAGGCAACAGATGGTCGCTGATAGCCGGAAGAATCCCCGGAAGAACGGCGAACGACGTGAAGAATTTCTGGAACACCCGGATGGAGAAAAAACCAGGAGGAGGAGGAAAGGGGCAACCAATCCAGAAAACTATCACCAGAGCGAATATCATACGG…
>Sanger_nt
AGCTCGGTACCCGGGATCTCGAGGCCAGATCTCACGCACAACATTTAGGAAATATCAAAAGAATGAAATCCAACTATTATTGAAATGGAAGTATCCAATTCTTTAGGTGTTAGAAAGGGCGCATGGTCCAAAGAAGAAGATGTCCTTCTGAAAAATTGTGTGGAACAGTACGGAGAAGGAAAATGGCATCTCGTCCCACTTAGAACAGGGTTGAATCGTTGCCGGAAGAGCTGCAGGCTGAGATGGTTGAACTATCTTAGGCCAAATATTACACGAGGAAACTTTTCAAAAGATGAGGTTGATCTCTTGATCAGGATGCATAAGCTATTAGGCAACAGATGGTCGCTGATAGCCGGAAGAATCCCCGGAAGAACGGCGAACGACGTGAAGAATTTCTGG…
>TRINITY_nt
TTTCACGTTCAAGATATTTTGCTCAATTATATTTGTTGAACCTTTTTTTTTTTGTCACGCACAACATTTAGGAAATATCAAAAGAATGAAATCCAACTATTATTGAAATGGAAGTATCCAATTCTTTAGGTGTTAGAAAGGGCGCATGGTCCAAAGAAGAAGATGTCCTTCTGAAAAATTGTGTGGAACAGTACGGAGAAGGAAAATGGCATCTCGTCCCACTTAGAACAGGGTTGAATCGTTGCCGGAAGAGCTGCAGGCTGAGATGGTTGAACTATCTTAGGCCAAATATTACAAGAGGAAGCTTTTCGAAAGATGAGGTTGATCTTTTGATAAGGATGCACAAACTATTAGGCAACAGATGGTCGCTGATAGCCGGAAGAATCCCCGGAAGAACGG…
>SiMYB2-Long_aa
MEVSNSLGVRKGAWSKEEDVLLKNCVEQYGEGKWHLVPLRTGLNRCRKSCRLRWLNYLRPNITRGNFSKDEVDLLIRMHKLLGNRWSLIAGRIPGRTANDVKNFWNTRMEKKPGGGGKGQPIQKTITRANIIRPRPRTFSTRTIREKTGTASVTNREPDNPNNNNNDNKLDPSSSKEADECIQWWSNLLDATGEDDNFEKDIPFLEDKGLGLSTGLINPGGLMDEGDDSLRASHDFEFDDDIWELLGF
>Sanger_aa
MEVSNSLGVRKGAWSKEEDVLLKNCVEQYGEGKWHLVPLRTGLNRCRKSCRLRWLNYLRPNITRGNFSKDEVDLLIRMHKLLGNRWSLIAGRIPGRTANDVKNFWNTRMEKKPGGGGKGQPIQKTITRANIIRPRPRTFSTRTIREKTGTASVTNREPDNPNNNNNDNKLDPSSSKEADECIQWWSNLLDATGEDDNFEKDIPFLEDKGLGLSTGLINPGGLMDEGDDSLRASHDFEFDDDIWELLGF
>TRINITY_nt
MEVSNSLGVRKGAWSKEEDVLLKNCVEQYGEGKWHLVPLRTGLNRCRKSCRLRWLNYLRPNITRGSFSKDEVDLLIRMHKLLGNRWSLIAGRIPGRTANDVKNFWNTRMEKKPGGGGKGQPIQKTITRANIIRPRPRTFSTRTIREKTGTASVTNREPDNPNNNNNDNKLDPSSSKEADECIQWWSNLLDATGEDDNFEKDIPFLEDKGLGLSTGLINPGGLMDEGDDSLRASHDFEFDDDIWELLGF
